# Non-neutralizing antibody responses to vesicular stomatitis virus-vectored influenza A virus vaccines correlate with protection

**DOI:** 10.1101/2022.11.02.514911

**Authors:** Kevin Wittwer, Gert Zimmer, Marcel Rommel, Yvonne Krebs, Svetlana Rezinciuc, Bevan Sawatsky, Christian K. Pfaller

**Affiliations:** Research Group for Pathogenesis of Respiratory Viruses, Division of Veterinary Medicine, Paul-Ehrlich-Institute, 63225 Langen, Germany; Institute of Virology and Immunology, 3147 Mittelhäusern, Switzerland; Research Group for Gene Modification in Stem Cells, Division of Veterinary Medicine, Paul-Ehrlich-Institute, 63225 Langen, Germany; Department of Molecular Medicine, Mayo Clinic, Rochester, MN 55905, United States

**Keywords:** influenza A virus, VSV replicon vaccine, humoral immunity, IgG subclasses, correlates of protection, subtype-independent, Fc-gamma receptor, ADCC, ADCP

## Abstract

Seasonal influenza virus infections remain a major global public health burden. In addition, influenza A virus (IAV) exhibits high pandemic potential through zoonotic spread from avian hosts to humans. Currently licensed IAV vaccines are mainly directed against the immuno-dominant surface protein hemagglutinin (HA). Since HA is antigenically highly variable, IAV can escape vaccine-derived immunity through antigenic drift. However, vaccine preparations such as the live-attenuated influenza vaccine (LAIV) also contain other more conserved viral antigens, whose contribution to influenza immunity are not fully elucidated. To determine the extent to which conserved LAIV antigens contribute to establishing protective immunity against heterologous IAV strains, we generated vesicular stomatitis virus-based single-round vector vaccines expressing individual LAIV antigens, and tested their ability to protect mice from a heterologous challenge with two IAV strains, PR8[H1N1] and rSC35M[H7N7]. We found that immunization with nucleoprotein (NP), ion channel M2, and the stem-region of HA (HA_stem_), but not matrix protein (M1), provide protection from severe disease caused by either IAV strain. This effect correlated with development of non-neutralizing antibodies cross-reactive with both virus strains. Notably, the individual antigens induced specific IgG subclass profiles with different reactivity against PR8 and rSC35M. Sera from vaccinated animals activated Fc-gamma receptor IV-mediated effector functions, suggesting that they can induce cell-mediated immune defense mechanisms, such as antibody-dependent cellular cytotoxicity and antibody-dependent cellular phagocytosis. Combination of the most potent antigens NP and M2 in a mixed vaccination resulted in enhanced protection against IAV challenge, suggesting that the antibody responses against these antigens were synergistic. Our results demonstrate the potency of NP and M2 proteins to serve as conserved antigen targets, resulting in broad protection against severe IAV disease.
