## Supplementary material for "Non-neutralizing antibody responses to vesicular stomatitis virus-vectored influenza A virus vaccines correlate with protection": Supp. Table 1

### Sheet: Tabelle1
Supplementary Table 1 - Significances Challenge Weight loss
Compared to: VSV*∆G
Statistical test: two-way analysis of variance (ANOVA) with Dunnett's multiple comparison post-hoc test
Level of significance (P value)
		days post-infection
	PR8	1	2	3	4	5	6	7	8	9	10	11	12	13	14
	PBS	n.s. (0.9996)	n.s. (0.9980)	n.s. (0.9998)	n.s. (0.9996)	n.s. (0.9998)	n.s. (0.9996)	n.s. (0.9997)	n.s. (>0.9999)	n.s. (0.4202)	n.s. (0.6279)	n.s. (0.7143)	n.s. (0.9998)	n.s. (0.9882)	n.s. (0.9996)
	VSV*∆G(NP)	n.s. (0.9536)	n.s. (0.9996)	n.s. (>0.9999)	n.s. (0.9998)	n.s. (0.7430)	n.s. (0.3755)	**** (<0.0001)	**** (<0.0001)	**** (<0.0001)	**** (<0.0001)	* (0.0325)	n.s. (0.0940)	n.s. (0.5417)	n.s. (0.9983)
	VSV*∆G(M1)	n.s. (0.9980)	n.s. (>0.9999)	n.s. (0.9996)	n.s. (0.8127)	n.s. (0.5519)	n.s. (0.0918)	n.s. (0.8563)	n.s. (0.9911)	n.s. (0.9629)	n.s. (0.9262)	n.s. (0.9657)	n.s. (0.9968)	n.s. (0.9996)	n.s. (>0.9999)
	VSV*∆G(M2)	n.s. (0.8459)	n.s. (0.9702)	n.s. (0.9078)	n.s. (0.4841)	n.s. (0.8986)	n.s. (0.9206)	n.s. (0.1361)	** (0.0062)	**** (<0.0001)	* (0.0448)	n.s. (0.2027)	n.s. (0.2275)	n.s. (0.7143)	n.s. (0.9788)
	VSV*∆G(H3stem)	n.s. (0.9698)	n.s. (>0.9999)	n.s. (0.9955)	n.s. (0.8563)	n.s. (0.9509)	n.s. (0.7135)	n.s. (0.7135)	n.s. (0.3838)	* (0.0138)	n.s. (0.3145)	n.s. (0.9481)	n.s. (0.9657)	n.s. (0.9882)	n.s. (>0.9999)
	VSV*∆G(HA PR8)	n.s. (0.9996)	n.s. (0.7647)	n.s. (0.9996)	n.s. (0.9829)	* (0.0188)	**** (<0.0001)	**** (<0.0001)	**** (<0.0001)	**** (<0.0001)	****<0.0001	* (0.0255)	n.s. (0.1429)	n.s. (0.4900)	n.s. (0.9961)
	rSC35M	1	2	3	4	5	6	7	8	9	10	11	12	13	14
	PBS	n.s. (0.8539)	n.s. (0.9997)	n.s. (0.2033)	n.s. (0.9867)	n.s. (0.9867)	n.s. (0.1224)	** (0.0018)	n.s. (0.0695)	n.s. (0.9996)	* (0.0396)	n.s. (0.4351)	n.s. (0.9899)	n.s. (0.7969)	n.s. (0.4351)
	VSV*∆G(NP)	n.s. (>0.9999)	n.s. (0.9995)	n.s. (0.9998)	n.s. (0.9999)	n.s. (0.9289)	n.s. (0.3182)	n.s. (0.8062)	n.s. (0.9995)	n.s. (0.1514)	** (0.0099)	n.s. (0.3540)	n.s. (0.6522)	n.s. (0.9460)	n.s (0.7556)
	VSV*∆G(M1)	n.s. (>0.9999)	n.s (0.9997)	n.s. (>0.9999)	n.s. (0.9741)	n.s. (0.9999)	n.s. (0.9998)	n.s. (0.9940)	n.s. (0.9976)	n.s. (0.7048)	n.s. (0.8992)	n.s. (0.9999)	n.s. (0.9995)	n.s. (0.9997)	n.s. (0.9999)
	VSV*∆G(M2)	n.s. (>0.9999)	n.s. (0.4749)	n.s. (0.9319)	n.s. (0.9977)	n.s. (>0.9999)	n.s. (0.5686)	n.s. (0.7714)	n.s. (0.9997)	n.s. (0.9364)	n.s. (0.3257)	n.s. (0.7778)	n.s. (0.9780)	n.s. (0.9687)	n.s. (0.5810)
	VSV*∆G(H3stem)	n.s. (>0.9999)	n.s. (0.9999)	n.s. (0.8062)	n.s. (0.9289)	n.s. (0.6973)	n.s. (0.1459)	n.s. (0.5229)	n.s. (0.9999)	n.s. (0.7772)	n.s. (0.4400)	n.s. (0.9983)	n.s. (0.9975)	n.s. (0.9996)	n.s. (0.9997)
	VSV*∆G(HA PR8)	n.s. (>0.9999)	n.s. (0.9976)	n.s. (0.9867)	n.s. (0.9976)	n.s. (0.9995)	n.s. (0.8539)	n.s. (0.9867)	n.s. (0.9995)	n.s. (0.5488)	n.s. (0.9974)	n.s. (0.9996)	n.s. (0.9998)	n.s. (0.9996)	n.s. (0.9998)
