## Supplementary material for "Non-neutralizing antibody responses to vesicular stomatitis virus-vectored influenza A virus vaccines correlate with protection": Supp. Table 2

### Sheet: Tabelle1
Supplementary Table 2 - score sheet
		Score	0	1	2	3	4
		Weight loss	<5%	5-15%	15-20%	20-25%	>25% (humane endpoint)
		Behavior	Normal activity, normal eating behavior, no problems at climbing	Reduced activity, slightly decreased eating behavior, no problems at climbing	Low activity, decreased eating behavior, slightly impaired at climbing	lethargic, hardly reacting to external stimuli, highly decreased eating behavior, problems at climbing (humane endpoint)	Not defined
		Appearance	Robust appearance, groomed fur	Robust appearance, shineless fur	Gaunt appearance, fuzzy or scruffy fur	Emaciated, scruffy fur, kyphotic	Not defined
						(humane endpoint)
		Total score = Sum of individual scores for weight loss, behavior, and appearance
		humane endpoint: total score >10, or individual score 4 (weight), or 3 (behavior, appearance)
