## Supplementary material for "Non-neutralizing antibody responses to vesicular stomatitis virus-vectored influenza A virus vaccines correlate with protection": Supp. Table 3

### Sheet: Tabelle1
Supplementary Table 3 - primers
		Primer name	Sequence
		Uni12	5'-AGCAAAAGCAGG-3'
		MluI-NP fwd	5‘-TTCCTTACGCGTATGGCGTCCCAAGGCACCAAACGG-3‘
		BstEII-NP rev	5‘-TTCCTTGGTAACCTTAATTGTCGTACTCCTCTGCATTG-3‘
		MluI-HA fwd	5‘-TTCCTTACGCGTATGAAGGCAATACTAGTAGTTCTGC-3‘
		BstEII-HA rev	5‘-TTCCTTGGTAACCTTAAATACATATTCTACACTGTAGAGACCC-3‘
		MluI-M1 fwd	5‘-TTCCTTACGCGTATGAGTCTTCTAACCGAGGTCG-3‘
		BstEII-M1 rev	5‘-TTCCTTGGTAACCTCACTTGAATCGTTGCATCTG-3‘
		MluI-M2 fwd:	5‘-TTCCTTACGCGTATGAGTCTTCTAACCGAGGTCGAAACGCCTATCAGAAACGAATGGG-3‘
		BstEII-M2 rev	5‘-TTCCTTGGTAACCTTACTCCAGCTCTATGCTGACAAA-3‘
		VSV-1S	5'-AGCCTCTCGAACAACTAATATCC-3'
		pEGFP NS1-rev	5'-GTCCAGCTCGACCAGGATG-3'
		MluI-HAstem generation fwd I	5'-AAAAAAACGCGTAAAATGAAGACTATCATTGCTTTGAGCTA-3'
		HAstem generation rev I	5'-GACTTGCATCCACCACCTCCGCATATTTCACCTATTGAGGAATTCTGAAC-3'
		HAstem generation fwd II	5'-AAATATGCGGAGGTGGTGGATGCAAGTCTGAATGCATCACTCCAAATGGA-3'
		BstEII-HAstem generation rev I	5'-AAAAAAGGTAACCTCAAATGCAAATGTTGCACCTAATGT-3'
