## Supplementary material for "Non-neutralizing antibody responses to vesicular stomatitis virus-vectored influenza A virus vaccines correlate with protection": Supp. Table 4

### Sheet: Tabelle1
Supplementary Table 4 - accession number of viral proteins used for amino acid homology analysis
		Viral protein	Accession number
		A/Puerto Rico/8/1934(H1N1) HA	ABO21709.1
		A/Puerto Rico/8/1934(H1N1) NP	ABO21710.1
		A/Puerto Rico/8/1934(H1N1) M1	ABO21712.1
		A/Puerto Rico/8/1934(H1N1) M2	ABO21713.1
		A/Seal/Massachusetts/1-SC35M/1980(H7N7) HA	ABB90267.1
		A/Seal/Massachusetts/1-SC35M/1980(H7N7) NP	ABB90269.1
		A/Seal/Massachusetts/1-SC35M/1980(H7N7) M1	ABB90273.1
		A/Seal/Massachusetts/1-SC35M/1980(H7N7) M2	ABB90274.1
		A/Ann Arbor/6/1960(H2N2) NP	AAA43451.1
		A/Ann Arbor/6/1960(H2N2) M1	AAA43256.1
		A/Ann Arbor/6/1960(H2N2) M2	AAA43255.1
		A/Hong Kong/4801/2014(H3N2)-like (A/Massachusetts/3791/2014(H3N2)) HA	AIC73815.1
